# Transcriptome analysis in a humanized mouse model of familial dysautonomia reveals tissue-specific gene expression disruption in the peripheral nervous system

**DOI:** 10.1101/2023.09.28.559870

**Authors:** Ricardo Harripaul, Elisabetta Morini, Monica Salani, Emily Logan, Emily Kirchner, Jessica Bolduc, Anil Chekuri, Benjamin Currall, Rachita Yadav, Serkan Erdin, Michael E. Talkowski, Dadi Gao, Susan Slaugenhaupt

## Abstract

Familial dysautonomia (FD) is a rare recessive neurodevelopmental disease caused by a splice mutation in the Elongator acetyltransferase complex subunit 1 (*ELP1*) gene. This mutation results in a tissue-specific reduction of ELP1 protein, with the lowest levels in the central and peripheral nervous systems (CNS and PNS, respectively). FD patients exhibit complex neurological phenotypes due to the loss of sensory and autonomic neurons. Disease symptoms include decreased pain and temperature perception, impaired or absent myotatic reflexes, proprioceptive ataxia, and progressive retinal degeneration. While the involvement of the PNS in FD pathogenesis has been clearly recognized, the underlying mechanisms responsible for the preferential neuronal loss remain unknown. In this study, we aimed to elucidate the molecular mechanisms underlying FD by conducting a comprehensive transcriptome analysis of neuronal tissues from the phenotypic mouse model *TgFD9*; *Elp1*^Δ*20/flox*^. This mouse recapitulates the same tissue-specific *ELP1* mis-splicing observed in patients while modeling many of the disease manifestations. Comparison of FD and control transcriptomes from dorsal root ganglion (DRG), trigeminal ganglion (TG), medulla (MED), cortex, and spinal cord (SC) showed significantly more differentially expressed genes (DEGs) in the PNS than the CNS. We then identified genes that were tightly co-expressed and functionally dependent on the level of full-length *ELP1* transcript. These genes, defined as *ELP1* dose-responsive genes, were combined with the DEGs to generate tissue-specific dysregulated FD signature genes and networks. Within the PNS networks, we observed direct connections between Elp1 and genes involved in tRNA synthesis and genes related to amine metabolism and synaptic signaling. Importantly, transcriptomic dysregulation in PNS tissues exhibited enrichment for neuronal subtype markers associated with peptidergic nociceptors and myelinated sensory neurons, which are known to be affected in FD. In summary, this study has identified critical tissue-specific gene networks underlying the etiology of FD and provides new insights into the molecular basis of the disease.
