## Supplementary material for "Transcriptome analysis in a humanized mouse model of familial dysautonomia reveals tissue-specific gene expression disruption in the peripheral nervous system": ELP1 dose-response genes in Ensembl ID form

### Sheet: Sheet1
DRG_ELP1_Dose_Responsive Genes	TG_ELP1_Dose_Responsive Genes	MED_ELP1_Dose_Responsive Genes
ENSMUSG00000000214	ENSMUSG00000000308	ENSMUSG00000002059
ENSMUSG00000006546	ENSMUSG00000001089	ENSMUSG00000003068
ENSMUSG00000009647	ENSMUSG00000003476	ENSMUSG00000003279
ENSMUSG00000013483	ENSMUSG00000004455	ENSMUSG00000020775
ENSMUSG00000020142	ENSMUSG00000005716	ENSMUSG00000021967
ENSMUSG00000020151	ENSMUSG00000006057	ENSMUSG00000022240
ENSMUSG00000020261	ENSMUSG00000006941	ENSMUSG00000024002
ENSMUSG00000021303	ENSMUSG00000008153	ENSMUSG00000024940
ENSMUSG00000021456	ENSMUSG00000009292	ENSMUSG00000026123
ENSMUSG00000021721	ENSMUSG00000009551	ENSMUSG00000028517
ENSMUSG00000022831	ENSMUSG00000011171	ENSMUSG00000029438
ENSMUSG00000024008	ENSMUSG00000015134	ENSMUSG00000029603
ENSMUSG00000024589	ENSMUSG00000019853	ENSMUSG00000032185
ENSMUSG00000025007	ENSMUSG00000020843	ENSMUSG00000034168
ENSMUSG00000026276	ENSMUSG00000021125	ENSMUSG00000036106
ENSMUSG00000026343	ENSMUSG00000021219	ENSMUSG00000037373
ENSMUSG00000026463	ENSMUSG00000022056	ENSMUSG00000038976
ENSMUSG00000026674	ENSMUSG00000022441	ENSMUSG00000039910
ENSMUSG00000026971	ENSMUSG00000022489	ENSMUSG00000044071
ENSMUSG00000027071	ENSMUSG00000022995	ENSMUSG00000046598
ENSMUSG00000027951	ENSMUSG00000023031	ENSMUSG00000049086
ENSMUSG00000028059	ENSMUSG00000023110	ENSMUSG00000049422
ENSMUSG00000028413	ENSMUSG00000024750	ENSMUSG00000060860
ENSMUSG00000029193	ENSMUSG00000025035	ENSMUSG00000061118
ENSMUSG00000029436	ENSMUSG00000025090	ENSMUSG00000089809
ENSMUSG00000029752	ENSMUSG00000025401	ENSMUSG00000096014
ENSMUSG00000030172	ENSMUSG00000025486	ENSMUSG00000000305
ENSMUSG00000030872	ENSMUSG00000025964	ENSMUSG00000000325
ENSMUSG00000031026	ENSMUSG00000026259	ENSMUSG00000000632
ENSMUSG00000031297	ENSMUSG00000026564	ENSMUSG00000001062
ENSMUSG00000031343	ENSMUSG00000026603	ENSMUSG00000001082
ENSMUSG00000031428	ENSMUSG00000026688	ENSMUSG00000001120
ENSMUSG00000031722	ENSMUSG00000027030	ENSMUSG00000001227
ENSMUSG00000032890	ENSMUSG00000028431	ENSMUSG00000001229
ENSMUSG00000033278	ENSMUSG00000028519	ENSMUSG00000001248
ENSMUSG00000034040	ENSMUSG00000028523	ENSMUSG00000001419
ENSMUSG00000034361	ENSMUSG00000029126	ENSMUSG00000001507
ENSMUSG00000034533	ENSMUSG00000029148	ENSMUSG00000001802
ENSMUSG00000035441	ENSMUSG00000029370	ENSMUSG00000001829
ENSMUSG00000037851	ENSMUSG00000029659	ENSMUSG00000001909
ENSMUSG00000038077	ENSMUSG00000029699	ENSMUSG00000002343
ENSMUSG00000038375	ENSMUSG00000030047	ENSMUSG00000002372
ENSMUSG00000040010	ENSMUSG00000030137	ENSMUSG00000002496
ENSMUSG00000041313	ENSMUSG00000030270	ENSMUSG00000002763
ENSMUSG00000047045	ENSMUSG00000030774	ENSMUSG00000002799
ENSMUSG00000049804	ENSMUSG00000030878	ENSMUSG00000002957
ENSMUSG00000051980	ENSMUSG00000031138	ENSMUSG00000002968
ENSMUSG00000055197	ENSMUSG00000031409	ENSMUSG00000002984
ENSMUSG00000059336	ENSMUSG00000031669	ENSMUSG00000003154
ENSMUSG00000062296	ENSMUSG00000031841	ENSMUSG00000003200
ENSMUSG00000071369	ENSMUSG00000032294	ENSMUSG00000003344
ENSMUSG00000101581	ENSMUSG00000032452	ENSMUSG00000003378
ENSMUSG00000107761	ENSMUSG00000032840	ENSMUSG00000003435
ENSMUSG00000006205	ENSMUSG00000033595	ENSMUSG00000003546
ENSMUSG00000009075	ENSMUSG00000033610	ENSMUSG00000003575
ENSMUSG00000009216	ENSMUSG00000033860	ENSMUSG00000003863
ENSMUSG00000015484	ENSMUSG00000034156	ENSMUSG00000004099
ENSMUSG00000019853	ENSMUSG00000034282	ENSMUSG00000004113
ENSMUSG00000020333	ENSMUSG00000034285	ENSMUSG00000004393
ENSMUSG00000020396	ENSMUSG00000034295	ENSMUSG00000004562
ENSMUSG00000020598	ENSMUSG00000034424	ENSMUSG00000004931
ENSMUSG00000020684	ENSMUSG00000034867	ENSMUSG00000005045
ENSMUSG00000021219	ENSMUSG00000035189	ENSMUSG00000005442
ENSMUSG00000022010	ENSMUSG00000036095	ENSMUSG00000005566
ENSMUSG00000022021	ENSMUSG00000036330	ENSMUSG00000006019
ENSMUSG00000022054	ENSMUSG00000038026	ENSMUSG00000006050
ENSMUSG00000022602	ENSMUSG00000038242	ENSMUSG00000006676
ENSMUSG00000022995	ENSMUSG00000039103	ENSMUSG00000006930
ENSMUSG00000023031	ENSMUSG00000039508	ENSMUSG00000007029
ENSMUSG00000024044	ENSMUSG00000039629	ENSMUSG00000007564
ENSMUSG00000024887	ENSMUSG00000040136	ENSMUSG00000007603
ENSMUSG00000025189	ENSMUSG00000040373	ENSMUSG00000007817
ENSMUSG00000025475	ENSMUSG00000040666	ENSMUSG00000007880
ENSMUSG00000025964	ENSMUSG00000040703	ENSMUSG00000008140
ENSMUSG00000026000	ENSMUSG00000042115	ENSMUSG00000009569
ENSMUSG00000026344	ENSMUSG00000042684	ENSMUSG00000009681
ENSMUSG00000026610	ENSMUSG00000042717	ENSMUSG00000010205
ENSMUSG00000027030	ENSMUSG00000042808	ENSMUSG00000011832
ENSMUSG00000027227	ENSMUSG00000045349	ENSMUSG00000013033
ENSMUSG00000027273	ENSMUSG00000045613	ENSMUSG00000013236
ENSMUSG00000027350	ENSMUSG00000045875	ENSMUSG00000013787
ENSMUSG00000027624	ENSMUSG00000046324	ENSMUSG00000013833
ENSMUSG00000027965	ENSMUSG00000047187	ENSMUSG00000015094
ENSMUSG00000028431	ENSMUSG00000047821	ENSMUSG00000015461
ENSMUSG00000028786	ENSMUSG00000048376	ENSMUSG00000017167
ENSMUSG00000030774	ENSMUSG00000049409	ENSMUSG00000017210
ENSMUSG00000032024	ENSMUSG00000052125	ENSMUSG00000017721
ENSMUSG00000032269	ENSMUSG00000052861	ENSMUSG00000017740
ENSMUSG00000032840	ENSMUSG00000053216	ENSMUSG00000018012
ENSMUSG00000033595	ENSMUSG00000054065	ENSMUSG00000018076
ENSMUSG00000033781	ENSMUSG00000057606	ENSMUSG00000018476
ENSMUSG00000034295	ENSMUSG00000058743	ENSMUSG00000018861
ENSMUSG00000035189	ENSMUSG00000059554	ENSMUSG00000018974
ENSMUSG00000036578	ENSMUSG00000060371	ENSMUSG00000019039
ENSMUSG00000037509	ENSMUSG00000062694	ENSMUSG00000019080
ENSMUSG00000038354	ENSMUSG00000068220	ENSMUSG00000019254
ENSMUSG00000039943	ENSMUSG00000069911	ENSMUSG00000019261
ENSMUSG00000040373	ENSMUSG00000071648	ENSMUSG00000019428
ENSMUSG00000040666	ENSMUSG00000079330	ENSMUSG00000019470
ENSMUSG00000041278	ENSMUSG00000086555	ENSMUSG00000019578
ENSMUSG00000044024	ENSMUSG00000086804	ENSMUSG00000020042
ENSMUSG00000045094	ENSMUSG00000087496	ENSMUSG00000020135
ENSMUSG00000045246	ENSMUSG00000092375	ENSMUSG00000020153
ENSMUSG00000045613	ENSMUSG00000093536	ENSMUSG00000020196
ENSMUSG00000046324	ENSMUSG00000093880	ENSMUSG00000020219
ENSMUSG00000047766	ENSMUSG00000097974	ENSMUSG00000020235
ENSMUSG00000047976	ENSMUSG00000100303	ENSMUSG00000020238
ENSMUSG00000048647	ENSMUSG00000101693	ENSMUSG00000020329
ENSMUSG00000049409	ENSMUSG00000107272	ENSMUSG00000020440
ENSMUSG00000049612	ENSMUSG00000107879	ENSMUSG00000020453
ENSMUSG00000052125	ENSMUSG00000003992	ENSMUSG00000020536
ENSMUSG00000053519	ENSMUSG00000006546	ENSMUSG00000020654
ENSMUSG00000056648	ENSMUSG00000010755	ENSMUSG00000020661
ENSMUSG00000057766	ENSMUSG00000016481	ENSMUSG00000020701
ENSMUSG00000059974	ENSMUSG00000022454	ENSMUSG00000020741
ENSMUSG00000060371	ENSMUSG00000025007	ENSMUSG00000020747
ENSMUSG00000062785	ENSMUSG00000025246	ENSMUSG00000020752
ENSMUSG00000069911	ENSMUSG00000025584	ENSMUSG00000020802
ENSMUSG00000084973	ENSMUSG00000027313	ENSMUSG00000020868
ENSMUSG00000097596	ENSMUSG00000027792	ENSMUSG00000020882
ENSMUSG00000097960	ENSMUSG00000028059	ENSMUSG00000020899
ENSMUSG00000101693	ENSMUSG00000028713	ENSMUSG00000020926
ENSMUSG00000000552	ENSMUSG00000030268	ENSMUSG00000020929
ENSMUSG00000022489	ENSMUSG00000030732	ENSMUSG00000021061
ENSMUSG00000022945	ENSMUSG00000031026	ENSMUSG00000021140
ENSMUSG00000024937	ENSMUSG00000033063	ENSMUSG00000021144
ENSMUSG00000025969	ENSMUSG00000038009	ENSMUSG00000021279
ENSMUSG00000026426	ENSMUSG00000038068	ENSMUSG00000021819
ENSMUSG00000026437	ENSMUSG00000038422	ENSMUSG00000021910
ENSMUSG00000028631	ENSMUSG00000050069	ENSMUSG00000022199
ENSMUSG00000029442	ENSMUSG00000055197	ENSMUSG00000022394
ENSMUSG00000030409	ENSMUSG00000056216	ENSMUSG00000022414
ENSMUSG00000031659	ENSMUSG00000056498	ENSMUSG00000022515
ENSMUSG00000032232	ENSMUSG00000062296	ENSMUSG00000022517
ENSMUSG00000032243	ENSMUSG00000066189	ENSMUSG00000022545
ENSMUSG00000033721	ENSMUSG00000097814	ENSMUSG00000022557
ENSMUSG00000036330	ENSMUSG00000101581	ENSMUSG00000022559
ENSMUSG00000037406		ENSMUSG00000022561
ENSMUSG00000040557		ENSMUSG00000022562
ENSMUSG00000040659		ENSMUSG00000022565
ENSMUSG00000041351		ENSMUSG00000022568
ENSMUSG00000041565		ENSMUSG00000022614
ENSMUSG00000042087		ENSMUSG00000022623
ENSMUSG00000042102		ENSMUSG00000022750
ENSMUSG00000042115		ENSMUSG00000022756
ENSMUSG00000042808		ENSMUSG00000022840
ENSMUSG00000044505		ENSMUSG00000023007
ENSMUSG00000050447		ENSMUSG00000023009
ENSMUSG00000052133		ENSMUSG00000023036
ENSMUSG00000053963		ENSMUSG00000023191
ENSMUSG00000054169		ENSMUSG00000023353
ENSMUSG00000055044		ENSMUSG00000023473
ENSMUSG00000055775		ENSMUSG00000024050
ENSMUSG00000063239		ENSMUSG00000024163
ENSMUSG00000071540		ENSMUSG00000024201
ENSMUSG00000086847		ENSMUSG00000024381
		ENSMUSG00000024392
		ENSMUSG00000024393
		ENSMUSG00000024736
		ENSMUSG00000024773
		ENSMUSG00000024797
		ENSMUSG00000024826
		ENSMUSG00000024851
		ENSMUSG00000024870
		ENSMUSG00000024969
		ENSMUSG00000024970
		ENSMUSG00000025007
		ENSMUSG00000025020
		ENSMUSG00000025047
		ENSMUSG00000025223
		ENSMUSG00000025371
		ENSMUSG00000025372
		ENSMUSG00000025375
		ENSMUSG00000025384
		ENSMUSG00000025495
		ENSMUSG00000025575
		ENSMUSG00000025579
		ENSMUSG00000025583
		ENSMUSG00000025651
		ENSMUSG00000025738
		ENSMUSG00000026204
		ENSMUSG00000026207
		ENSMUSG00000026213
		ENSMUSG00000026443
		ENSMUSG00000026458
		ENSMUSG00000026854
		ENSMUSG00000026883
		ENSMUSG00000026918
		ENSMUSG00000026930
		ENSMUSG00000026959
		ENSMUSG00000027404
		ENSMUSG00000027457
		ENSMUSG00000027546
		ENSMUSG00000027568
		ENSMUSG00000027575
		ENSMUSG00000027603
		ENSMUSG00000027613
		ENSMUSG00000027889
		ENSMUSG00000027895
		ENSMUSG00000027951
		ENSMUSG00000028051
		ENSMUSG00000028063
		ENSMUSG00000028137
		ENSMUSG00000028360
		ENSMUSG00000028393
		ENSMUSG00000028430
		ENSMUSG00000028458
		ENSMUSG00000028580
		ENSMUSG00000028782
		ENSMUSG00000028796
		ENSMUSG00000028876
		ENSMUSG00000028909
		ENSMUSG00000028959
		ENSMUSG00000029033
		ENSMUSG00000029060
		ENSMUSG00000029071
		ENSMUSG00000029072
		ENSMUSG00000029121
		ENSMUSG00000029348
		ENSMUSG00000029406
		ENSMUSG00000029419
		ENSMUSG00000029420
		ENSMUSG00000029478
		ENSMUSG00000029505
		ENSMUSG00000029547
		ENSMUSG00000029576
		ENSMUSG00000029578
		ENSMUSG00000029673
		ENSMUSG00000029712
		ENSMUSG00000029713
		ENSMUSG00000029714
		ENSMUSG00000029869
		ENSMUSG00000030084
		ENSMUSG00000030098
		ENSMUSG00000030374
		ENSMUSG00000030530
		ENSMUSG00000030533
		ENSMUSG00000030539
		ENSMUSG00000030588
		ENSMUSG00000030682
		ENSMUSG00000030707
		ENSMUSG00000030741
		ENSMUSG00000030811
		ENSMUSG00000031150
		ENSMUSG00000031310
		ENSMUSG00000031386
		ENSMUSG00000031391
		ENSMUSG00000031398
		ENSMUSG00000031565
		ENSMUSG00000031622
		ENSMUSG00000031706
		ENSMUSG00000031808
		ENSMUSG00000031822
		ENSMUSG00000031834
		ENSMUSG00000031862
		ENSMUSG00000031865
		ENSMUSG00000031955
		ENSMUSG00000032120
		ENSMUSG00000032308
		ENSMUSG00000032589
		ENSMUSG00000032594
		ENSMUSG00000032609
		ENSMUSG00000032788
		ENSMUSG00000032855
		ENSMUSG00000032890
		ENSMUSG00000032968
		ENSMUSG00000032997
		ENSMUSG00000033068
		ENSMUSG00000033124
		ENSMUSG00000033128
		ENSMUSG00000033209
		ENSMUSG00000033295
		ENSMUSG00000033361
		ENSMUSG00000033565
		ENSMUSG00000033597
		ENSMUSG00000033768
		ENSMUSG00000033819
		ENSMUSG00000033871
		ENSMUSG00000033902
		ENSMUSG00000033909
		ENSMUSG00000033955
		ENSMUSG00000034022
		ENSMUSG00000034216
		ENSMUSG00000034220
		ENSMUSG00000034412
		ENSMUSG00000034616
		ENSMUSG00000034675
		ENSMUSG00000034730
		ENSMUSG00000034748
		ENSMUSG00000034908
		ENSMUSG00000034928
		ENSMUSG00000034949
		ENSMUSG00000035027
		ENSMUSG00000035203
		ENSMUSG00000035242
		ENSMUSG00000035596
		ENSMUSG00000035640
		ENSMUSG00000035735
		ENSMUSG00000035754
		ENSMUSG00000035829
		ENSMUSG00000035835
		ENSMUSG00000035969
		ENSMUSG00000036054
		ENSMUSG00000036057
		ENSMUSG00000036270
		ENSMUSG00000036281
		ENSMUSG00000036529
		ENSMUSG00000036565
		ENSMUSG00000036606
		ENSMUSG00000036620
		ENSMUSG00000036622
		ENSMUSG00000036636
		ENSMUSG00000036686
		ENSMUSG00000036698
		ENSMUSG00000036862
		ENSMUSG00000036867
		ENSMUSG00000036882
		ENSMUSG00000037126
		ENSMUSG00000037326
		ENSMUSG00000037337
		ENSMUSG00000037344
		ENSMUSG00000037541
		ENSMUSG00000037692
		ENSMUSG00000037703
		ENSMUSG00000037887
		ENSMUSG00000037907
		ENSMUSG00000038025
		ENSMUSG00000038034
		ENSMUSG00000038146
		ENSMUSG00000038241
		ENSMUSG00000038252
		ENSMUSG00000038271
		ENSMUSG00000038384
		ENSMUSG00000038390
		ENSMUSG00000038406
		ENSMUSG00000038437
		ENSMUSG00000038453
		ENSMUSG00000038500
		ENSMUSG00000038502
		ENSMUSG00000038520
		ENSMUSG00000038545
		ENSMUSG00000038593
		ENSMUSG00000038604
		ENSMUSG00000038611
		ENSMUSG00000038644
		ENSMUSG00000038738
		ENSMUSG00000038777
		ENSMUSG00000038838
		ENSMUSG00000038886
		ENSMUSG00000038902
		ENSMUSG00000039041
		ENSMUSG00000039244
		ENSMUSG00000039262
		ENSMUSG00000039477
		ENSMUSG00000039483
		ENSMUSG00000039577
		ENSMUSG00000039637
		ENSMUSG00000039656
		ENSMUSG00000039686
		ENSMUSG00000039715
		ENSMUSG00000039781
		ENSMUSG00000039849
		ENSMUSG00000039852
		ENSMUSG00000040035
		ENSMUSG00000040054
		ENSMUSG00000040249
		ENSMUSG00000040258
		ENSMUSG00000040327
		ENSMUSG00000040356
		ENSMUSG00000040390
		ENSMUSG00000040415
		ENSMUSG00000040472
		ENSMUSG00000040479
		ENSMUSG00000040506
		ENSMUSG00000040563
		ENSMUSG00000040618
		ENSMUSG00000040687
		ENSMUSG00000040721
		ENSMUSG00000040725
		ENSMUSG00000040964
		ENSMUSG00000041164
		ENSMUSG00000041241
		ENSMUSG00000041351
		ENSMUSG00000041544
		ENSMUSG00000041774
		ENSMUSG00000041936
		ENSMUSG00000042078
		ENSMUSG00000042216
		ENSMUSG00000042308
		ENSMUSG00000042404
		ENSMUSG00000042423
		ENSMUSG00000042558
		ENSMUSG00000042589
		ENSMUSG00000042632
		ENSMUSG00000042744
		ENSMUSG00000042810
		ENSMUSG00000043165
		ENSMUSG00000044030
		ENSMUSG00000044037
		ENSMUSG00000044134
		ENSMUSG00000044433
		ENSMUSG00000044465
		ENSMUSG00000044700
		ENSMUSG00000044857
		ENSMUSG00000044876
		ENSMUSG00000045009
		ENSMUSG00000045039
		ENSMUSG00000045045
		ENSMUSG00000045252
		ENSMUSG00000045348
		ENSMUSG00000045482
		ENSMUSG00000046020
		ENSMUSG00000046574
		ENSMUSG00000046613
		ENSMUSG00000046750
		ENSMUSG00000046822
		ENSMUSG00000046861
		ENSMUSG00000047013
		ENSMUSG00000047085
		ENSMUSG00000047181
		ENSMUSG00000047284
		ENSMUSG00000047417
		ENSMUSG00000047658
		ENSMUSG00000047787
		ENSMUSG00000048232
		ENSMUSG00000048755
		ENSMUSG00000048826
		ENSMUSG00000048895
		ENSMUSG00000049354
		ENSMUSG00000049482
		ENSMUSG00000049556
		ENSMUSG00000049562
		ENSMUSG00000049600
		ENSMUSG00000049680
		ENSMUSG00000049728
		ENSMUSG00000050373
		ENSMUSG00000051067
		ENSMUSG00000051373
		ENSMUSG00000051375
		ENSMUSG00000051586
		ENSMUSG00000051790
		ENSMUSG00000052105
		ENSMUSG00000052133
		ENSMUSG00000052488
		ENSMUSG00000052698
		ENSMUSG00000052751
		ENSMUSG00000052934
		ENSMUSG00000053293
		ENSMUSG00000053550
		ENSMUSG00000053693
		ENSMUSG00000054013
		ENSMUSG00000054808
		ENSMUSG00000054874
		ENSMUSG00000055003
		ENSMUSG00000055629
		ENSMUSG00000055707
		ENSMUSG00000056724
		ENSMUSG00000057691
		ENSMUSG00000057788
		ENSMUSG00000057897
		ENSMUSG00000058301
		ENSMUSG00000058756
		ENSMUSG00000058793
		ENSMUSG00000059013
		ENSMUSG00000059714
		ENSMUSG00000059981
		ENSMUSG00000060166
		ENSMUSG00000060279
		ENSMUSG00000060376
		ENSMUSG00000060780
		ENSMUSG00000061410
		ENSMUSG00000061689
		ENSMUSG00000061979
		ENSMUSG00000061981
		ENSMUSG00000062012
		ENSMUSG00000062044
		ENSMUSG00000062075
		ENSMUSG00000062115
		ENSMUSG00000063160
		ENSMUSG00000063320
		ENSMUSG00000063439
		ENSMUSG00000063765
		ENSMUSG00000063802
		ENSMUSG00000063952
		ENSMUSG00000066357
		ENSMUSG00000066621
		ENSMUSG00000067629
		ENSMUSG00000067889
		ENSMUSG00000068329
		ENSMUSG00000068740
		ENSMUSG00000068742
		ENSMUSG00000068876
		ENSMUSG00000070000
		ENSMUSG00000070283
		ENSMUSG00000070738
		ENSMUSG00000071234
		ENSMUSG00000071652
		ENSMUSG00000071657
		ENSMUSG00000072825
		ENSMUSG00000073423
		ENSMUSG00000074252
		ENSMUSG00000074406
		ENSMUSG00000074886
		ENSMUSG00000075592
		ENSMUSG00000075702
		ENSMUSG00000078440
		ENSMUSG00000079478
		ENSMUSG00000081103
		ENSMUSG00000084845
		ENSMUSG00000086267
		ENSMUSG00000087055
		ENSMUSG00000087408
		ENSMUSG00000089715
		ENSMUSG00000107231
