## Supplementary material for "Transcriptome analysis in a humanized mouse model of familial dysautonomia reveals tissue-specific gene expression disruption in the peripheral nervous system": StringDB Network Functional Enrichment using Differentially Expressed Genes and ELP1 dose response genes

### Sheet: Sheet1
Tissue	# background genes	# genes	category	chart color	description	FDR value	genes	network.SUID	nodes.SUID	p-value	term name
DRG	3831	100	GO Cellular Component		Plasma membrane	1.51e-07	Th|Hk2|Htr3a|Htra1|Cabp7|Atp8b3|Nrcam|Adi1|Gng4|Fbp2|Htr1a|Arc|Hcls1|Cpne5|Gpr123|Sept2|Gpr39|Hc|Itgb6|P2rx3|Snap25|Arhgef2|Aldob|B4galt1|Kcnq4|Cckar|Gabra4|Gabrb1|Mmp17|Dmpk|Pak1|Clmp|Itga11|Clca5|Vav3|Rac2|Myo1d|Evpl|Slc7a5|Fam26d|Ptprm|Cpne2|Tmc3|Igfbp2|Slc7a1|Cacng5|Kcna1|Kcng4|Olfr78|Prokr1|Olfm3|Lypd6|Gabra3|Cx3cr1|S100a8|Ptprr|Cd177|Rims3|Kcnip1|Casr|Rell2|Cxcl12|Otof|Ntm|Enah|Slc24a4|Adrb…	124	227|403|291|585|393|281|301|351|231|311|175|573|265|561|533|161|355|241|153|155|531|209|295|545|413|197|453|455|259|379|501|439|305|461|449|465|307|193|171|599|563|425|593|445|391|165|277|273|349|299|325|473|569|505|565|507|575|589|245|201|471|225|371|359|395|297|423|329|479|315|535|525|389|435|293|491|341|337|335|181|591|339|283|409|237|431|447|157|317|211|213|373|151|169|269|223|177|581|437|377	8.9e-11	GO:0005886
DRG	47	8	KEGG Pathways		Taste transduction	0.00033	Htr3a|Htr1a|Pde1b|P2rx3|Gabra4|Gabra3|Plcb4|Grm4	124	291|175|477|155|453|569|387|237	1.01e-06	mmu04742
DRG	65	7	GO Cellular Component		Voltage-gated potassium channel complex	0.0045	Snap25|Kcnq4|Kcna1|Kcng4|Kcnip1|Kcnc3|Kcna6	124	531|413|277|273|245|341|591	7.17e-05	GO:0008076
DRG	6	3	UniProt Keywords		Complement alternate pathway	0.0086	C3|Hc|Cfd	124	255|241|481	0.00022	KW-0179
DRG	95	7	GO Cellular Component		Intermediate filament cytoskeleton	0.0273	Nefm|Krt79|Evpl|Krt9|S100a8|Nefh|Slc1a4	124	427|323|193|353|565|541|181	0.00063	GO:0045111
DRG	30	5	Reactome Pathways		Amino acid transport across the plasma membrane	0.0308	Slc7a5|Slc7a1|Slc7a3|Slc36a1|Slc1a4	124	171|391|389|335|181	0.00013	MMU-352230
DRG	14	4	Reactome Pathways		LGI-ADAM interactions	0.0308	Lgi3|Cacng3|Adam23|Cacng8	124	567|329|581|437	0.0001	MMU-5682910
TG	999	44	COMPARTMENTS		Synapse	8.58e-07	Th|Crhr2|Tpbg|Clstn3|Lama5|Nts|Rgs9|Htr1a|Arhgef2|Nsg1|Gabra4|Wnt7a|Pak1|Eif4ebp1|Clstn2|Cck|Syde1|Lgi3|Slc18a1|Cacng5|Bzrap1|Nipsnap1|Adra1a|Rab2a|Kcnj9|F2r|Lck|Ngef|Gabrg3|Nr1d1|Myo5b|Cav3|Slc1a2|Cacng3|Ppp1cc|Sh2d5|Dab1|Colq|Sema4c|Cdh13|Erbb4|Fam196a|Chrm2|Adam23	124	247|477|217|323|443|359|475|179|229|527|513|211|565|453|459|621|555|617|563|167|191|541|499|347|583|483|597|473|445|267|543|295|375|345|593|289|355|241|411|183|545|497|153|625	3.96e-10	GOCC:0045202
TG	57	10	STRING Clusters		Mixed, incl. acetylcholine-gated channel complex, and neurotransmitter loading into synaptic vesicle	0.00028	Th|Htr1a|Bche|Slc18a1|Slurp2|Fev|Slc1a2|Aoc3|Colq|Pvalb	124	247|179|623|563|389|201|375|257|241|307	5.8e-08	CL:18704
TG	2372	64	UniProt Keywords		Signal	0.001	Icam2|Vsig2|Crhr2|Tpbg|Clstn3|Eng|Vipr2|Eln|Notch4|Lama5|Wfdc2|Nts|Fgf22|Flt4|Adam7|Cela1|Itgb6|Bche|Gabra4|Gpnmb|Wnt7a|Chrdl2|F9|Clstn2|Cck|Fgg|Ceacam10|ENSMUSP00000043410|Cdhr2|Inhbb|Apln|Lgi3|Chad|Grem2|Slurp2|Clec14a|Olfm3|Nog|F2r|Gabrg3|Mfap2|Cxcl12|Cr1l|Bglap|Htra4|Notch3|Cntnap3|Robo4|Tnc|Tmem154|Btn2a2|Srcrb4d|Colq|Vwf|Sema4c|Adam5|Cdh13|Zan|Erbb4|Syna|Lypd1|Ddr2|Nell2|Adam23	124	461|509|477|217|323|213|287|363|235|443|525|359|471|181|413|277|155|623|513|381|211|261|349|459|621|319|393|585|535|341|611|617|297|607|389|419|339|619|483|445|399|243|369|391|553|321|357|269|205|427|515|161|241|163|411|151|183|215|545|577|231|233|479|625	3.42e-06	KW-0732
TG	71	9	SMART Domains		EGF domain, unclasssified subfamily	0.0024	Notch4|Lama5|Itgb6|Clec18a|Cntnap3|Tnc|Vwf|Zan|Nell2	124	235|443|155|397|357|205|163|215|479	3.13e-06	SM00001
TG	358	17	COMPARTMENTS		Receptor complex	0.0206	Pparg|Eng|Flt4|Htr1a|Itgb6|Gabra4|Cacng5|Olfm3|Lck|Gabrg3|Cxcl12|Cr1l|Bglap|Cacng3|Notch3|Vwf|Erbb4	124	223|213|181|179|155|513|167|339|597|445|243|369|391|345|321|163|545	5.59e-05	GOCC:0043235
TG	854	31	GO Biological Process		Circulatory system development	0.0265	Th|Eng|Eln|Notch4|Flt4|Ripply3|Zfand5|Sox17|Smyd2|Wnt7a|Smad6|Fhod3|Syde1|Apln|Acta2|Adra1a|Clec14a|Prokr1|Nog|Gja4|Cxcl12|Cav3|Notch3|Myh11|Rom1|Robo4|Mecom|Ccm2l|Cdh13|Erbb4|Luzp1	124	247|213|363|235|181|379|207|221|409|211|327|613|555|611|437|499|419|313|619|239|243|295|321|189|245|269|511|589|183|545|173	1.03e-05	GO:0072359
TG	99	8	GO Cellular Component		GABA-ergic synapse	0.0277	Clstn3|Htr1a|Gabra4|Pak1|Adra1a|Gabrg3|Cdh13|Erbb4	124	323|179|513|565|499|445|183|545	0.00021	GO:0098982
MED	7164	366	UniProt Keywords		Phosphoprotein	1.17e-18	Ccnd2|Th|Serpinf1|Grk6|Gramd1a|Mef2d|Flot1|Trmt1|Ranbp3|Scrib|Stk11|Foxj2|Sh3gl1|Supt5|Klc4|Ppfia3|Dnmt1|Plxna3|Sin3b|Ddx56|Stx1a|Rfx1|Trim28|Usp19|Dus3l|Mta1|Kcnc4|Mkl2|Ppp1r12c|Ehmt2|Med24|Cacnb1|Sart3|Strn4|Map1s|Xab2|Armc6|Ubxn6|Timm13|Dnmt3a|Fdxr|Recql5|Pfas|Eftud2|Sptb|Dbn1|Zswim8|Nisch|L3mbtl2|Tab1|Anks3|Mgrn1|Ercc4|Bop1|Nckap5l|Agap3|Celsr3|Caskin1|Bin1|Bag6|Prrc2a|Rab1b|Sssca1|AI846148|C…	124	565|841|1071|709|439|779|743|1047|695|979|331|463|287|665|657|809|489|465|225|705|549|593|659|423|285|611|183|263|791|1025|237|373|1045|1211|269|367|1169|415|1233|279|613|683|863|1075|1077|153|767|939|699|441|669|661|765|735|1147|671|697|1149|427|525|521|1145|855|1113|475|479|437|491|813|481|429|1253|191|713|989|1257|1231|289|261|227|573|773|1063|1007|273|299|193|673|449|887|405|403|1177|313|371|…	2.15e-21	KW-0597
MED	65	17	Reactome Pathways		Protein-protein interactions at synapses	3.01e-06	Flot1|Ppfia3|Grin1|Ptprf|Nlgn2|Lrrc4b|Ptprs|Flot2|Shank2|Shank1|Shank3|Nrxn2|Lrfn4|Dlgap1|Lrrtm1|Dlgap4|Ppfia4	124	743|809|191|241|775|1023|1167|215|1263|533|217|359|1127|307|1033|1141|749	1.86e-09	MMU-6794362
MED	334	37	GO Biological Process		Regulation of cell morphogenesis involved in differentiation	7.5e-06	Cdh4|Stk11|Plxna3|Rac3|Dbn1|Zswim8|Slit1|Baiap2|Grin1|Sema4b|Lzts3|Arhgap33|Ptprf|Lrp1|Cul7|Plxnb2|Fbxo31|Ptprs|Actn4|Numbl|Syngap1|Tsc2|Aatk|Cdk5r1|L1cam|Sema6c|Srcin1|Shank3|Camk2b|Cux2|Map2k2|Megf8|Bcar1|Sema6b|Mark2|Plxna1|Agrn	124	881|331|465|1135|153|767|745|479|191|1177|529|453|241|995|381|719|777|1167|907|747|445|993|1103|395|647|1191|579|217|691|1089|205|967|543|769|433|733|185	5.23e-09	GO:0010769
MED	131	18	GO Biological Process		Dendrite development	0.0011	Map1s|Baiap2|Dvl1|Ppp1r9b|Syngap1|Ctnnd2|Celsr2|Slc12a5|Rere|Shank2|Shank1|Shank3|Igsf9|Flrt1|Taok2|Actl6b|Rbfox2|Agrn	124	269|479|449|563|445|849|787|161|213|1263|533|217|619|1251|1079|1081|833|185	3.29e-06	GO:0016358
MED	269	23	UniProt Keywords		Chromatin regulator	0.0121	Dnmt1|Trim28|Ehmt2|Dnmt3a|L3mbtl2|Kdm4b|Bag6|Brd3|Chd5|Hcfc1|Carm1|Phf2|Setd1a|Ep400|Kdm6b|Trrap|Cbx6|Brd4|Actl6b|Dpf2|Arid1a|Baz2a|Setd1b	124	489|659|1025|279|699|293|525|1253|193|1053|1163|843|875|211|1237|1153|901|723|1081|277|1229|1043|627	0.00018	KW-0156
MED	45	9	WikiPathways		Notch signaling pathway	0.0157	Dvl1|Dtx1|Dtx3|Hes5|Jag2|Numbl|Ctbp1|Notch3|Ncor2	124	449|409|1171|209|1123|747|1155|343|1125	7.91e-05	WP29
MED	277	25	MPO		Decreased brain size	0.0173	Sptb|Snph|Ikbkap|Vps18|Mboat7|Arhgap33|Ppp1r9b|Dagla|Gpc1|Patz1|Hectd3|Lrrc4b|Lmnb2|Ptprs|Syngap1|Mapk8ip3|Htra2|Dnajc30|Aatk|Hap1|Rere|Cers1|Arid1a|Fbxo41|Cic	124	1077|713|1007|1019|535|453|563|617|401|569|827|1023|459|1167|445|165|797|461|1103|327|213|311|1229|169|1029	4.21e-05	MP:0000774
MED	422	30	GO Cellular Component		Cell leading edge	0.024	Flot1|Scrib|Kcnc4|Rac3|Dbn1|Baiap2|Grin1|S100a11|Coro1a|Tln2|Fam65a|Ppp1r9b|Cdc42bpb|Dagla|Dpp9|Pstpip1|Shisa7|Flot2|Sh2d3c|Mapk8ip3|Psd|Slc12a5|Apc2|Srcin1|Rab34|Dgkz|Dctn1|Ldb1|Bcar1|Sra1	124	743|979|183|1135|153|479|191|289|371|501|677|563|1205|617|1073|167|173|215|505|165|831|161|1139|579|171|417|1057|803|543|1221	0.00041	GO:0031252
MED	239	20	UniProt Keywords		Leucine-rich repeat	0.0303	Scrib|Nisch|Fbxl6|Slit1|Stk11ip|Lrrn2|Fbxl19|Zer1|Fbxl16|Pkd1|Lrrc4b|Lingo3|Lingo1|Chadl|Dcn|Lrtm2|Flrt1|Lrfn4|Lrrtm1|Rabggta	124	979|939|763|745|429|847|471|793|717|265|1023|399|383|667|891|1183|1251|1127|1033|1121	0.00059	KW-0433
