## Supplementary material for "Transcriptome analysis in a humanized mouse model of familial dysautonomia reveals tissue-specific gene expression disruption in the peripheral nervous system": Peripheral Nervous System Convergent Differentially Expressed Genes Functional Enrichment

### Sheet: PNS_network_enrichment_DEG_gPro
source	term_name	term_id	highlighted	adjusted_p_value	negative_log10_of_adjusted_p_value	term_size	query_size	intersection_size	effective_domain_size	intersections
GO:BP	ammonium ion metabolic process	GO:0097164	TRUE	0.0391653	1.4071	27	44	3	20041	ENSMUSG00000021721,ENSMUSG00000027792,ENSMUSG00000055197
GO:BP	amine transport	GO:0015837	TRUE	0.0768985	1.11408	113	44	4	20041	ENSMUSG00000000214,ENSMUSG00000021721,ENSMUSG00000040010,ENSMUSG00000061353
GO:CC	smooth endoplasmic reticulum	GO:0005790	TRUE	0.0884951	1.05308	35	44	2	20041	ENSMUSG00000000214,ENSMUSG00000035441
GO:CC	ionotropic glutamate receptor complex	GO:0008328	FALSE	0.0884951	1.05308	41	44	2	20041	ENSMUSG00000027965,ENSMUSG00000066189
GO:CC	amino acid transport complex	GO:1990184	TRUE	0.0884951	1.05308	2	44	1	20041	ENSMUSG00000040010
GO:CC	neurotransmitter receptor complex	GO:0098878	FALSE	0.0884951	1.05308	43	44	2	20041	ENSMUSG00000027965,ENSMUSG00000066189
GO:CC	plasma membrane signaling receptor complex	GO:0098802	TRUE	0.0884951	1.05308	165	44	3	20041	ENSMUSG00000026971,ENSMUSG00000027965,ENSMUSG00000066189
GO:CC	dendritic tree	GO:0097447	TRUE	0.0884951	1.05308	748	44	6	20041	ENSMUSG00000000214,ENSMUSG00000021721,ENSMUSG00000028059,ENSMUSG00000029211,ENSMUSG00000035441,ENSMUSG00000066189
GO:CC	synapse	GO:0045202	TRUE	0.0884951	1.05308	1417	44	9	20041	ENSMUSG00000000214,ENSMUSG00000021721,ENSMUSG00000026259,ENSMUSG00000026344,ENSMUSG00000027965,ENSMUSG00000028059,ENSMUSG00000029211,ENSMUSG00000031490,ENSMUSG00000066189
GO:CC	receptor complex	GO:0043235	FALSE	0.0884951	1.05308	366	44	5	20041	ENSMUSG00000026674,ENSMUSG00000026971,ENSMUSG00000027965,ENSMUSG00000029211,ENSMUSG00000066189
GO:CC	cell junction	GO:0030054	FALSE	0.0884951	1.05308	1970	44	11	20041	ENSMUSG00000000214,ENSMUSG00000021721,ENSMUSG00000026259,ENSMUSG00000026344,ENSMUSG00000026971,ENSMUSG00000027965,ENSMUSG00000028059,ENSMUSG00000029211,ENSMUSG00000031490,ENSMUSG00000034282,ENSMUSG00000066189
GO:CC	integrin alphav-beta6 complex	GO:0034685	TRUE	0.0884951	1.05308	2	44	1	20041	ENSMUSG00000026971
GO:CC	AMPA glutamate receptor complex	GO:0032281	FALSE	0.0884951	1.05308	27	44	2	20041	ENSMUSG00000027965,ENSMUSG00000066189
GO:CC	cell projection membrane	GO:0031253	TRUE	0.0884951	1.05308	333	44	4	20041	ENSMUSG00000028059,ENSMUSG00000029211,ENSMUSG00000035441,ENSMUSG00000040010
GO:CC	dendrite	GO:0030425	FALSE	0.0884951	1.05308	746	44	6	20041	ENSMUSG00000000214,ENSMUSG00000021721,ENSMUSG00000028059,ENSMUSG00000029211,ENSMUSG00000035441,ENSMUSG00000066189
GO:CC	somatodendritic compartment	GO:0036477	FALSE	0.0917153	1.03756	1041	44	7	20041	ENSMUSG00000000214,ENSMUSG00000021721,ENSMUSG00000028059,ENSMUSG00000029211,ENSMUSG00000035441,ENSMUSG00000055197,ENSMUSG00000066189
GO:CC	leading edge membrane	GO:0031256	TRUE	0.0917153	1.03756	180	44	3	20041	ENSMUSG00000028059,ENSMUSG00000029211,ENSMUSG00000035441
