## Supplementary material for "Transcriptome analysis in a humanized mouse model of familial dysautonomia reveals tissue-specific gene expression disruption in the peripheral nervous system": single-cell RNA Markers MCA in DRG and TG

### Sheet: scRNA_markers_MCA_DRG_and_TG
DRG_peptidergic_nociceptor (93)	TG_peptidergic_nociceptor (200)	DRG_myelinated_neuron (200)	TG_myelinated_neuron (200)	DRG_nonpeptidergic_nociceptor (200)	TG_nonpeptidergic_nociceptor (200)	DRG_TH+_neuron (50)	DRG_silent_nociceptor (200)	TG_c-fiber_mechanoreceptor (200)	TG_cold_nociceptor (200)
Tac1	Thbd	Tmem26	Kcna1	Syt9	A3galt2	Th	Tspan15	Cacna1i	Gpr26
Gal	Cartpt	Ung	S100b	Prdm12	Mrgprd	Wfdc2	Sdc4	Ceacam10	Gsg1l
6330403K07Rik	Gpx3	Pip5kl1	Nfia	Prdm8	Prkcq	Fam19a4	B2m	Wfdc2	Ednra
Zcchc12	Cyp1b1	Olfm3	Maf	Myt1	Tmem63a	Gm7271	Ifitm3	Eppin	Ccnd2
Calca	Htr1a	D830013O20Rik	Fgf1	Gnao1	Agtr1a	Bmp15	Slc43a3	Slc51a	Slc34a2
Adcyap1	Slc10a6	Kera	Clu	Slc7a7	Marveld3	Ceacam10	Tor1aip1	Wnt11	S100a4
Gpx3	Cilp	Vsnl1	Map2	Ppp1r1a	Sdc1	Fxyd6	Tob2	Olfr78	Cpxm2
Cartpt	Hhip	Flt3	Cntn1	Ldb2	Otoa	Osta	Irf1	Cfap58	Hjurp
Gfra3	Trpv1	Gm9899	Hopx	Rgs3	Fam167a	Slc17a8	Mpz	Bmp15	Trp53i11
Sstr2	Gal	Kcnk1	Phyhipl	Dgkz	Cebpa	Cacna1i	Ier3	Gm5093	Pamr1
Npy1r	Adcyap1	Hs3st2	Map7d2	Ank3	Arap1	Cd34	Aqr	Adam5	Hcn4
Ccl6	Mpped1	Gldn	Gpr158	4930414L22Rik	Lpar3	Cdkn1a	Ephb4	1700066J03Rik	Gng4
Atp2b4	Clca2	Fstl5	Adam23	Bag2	Dnase1l3	Bhlha9	Cd63	Gm8013	Wscd1
Klf2	S100a11	Gm9866	Nfasc	Isl2	Fgg	Dgkk	Rnd3	Gm7271	Slc6a7
S100a11	Gfra3	Faim2	Frrs1l	Samd14	Trpc3	BC089491	Hnrnpl	Trpv4	Tuba1c
Ppapdc1a	Atp2b4	Kcns1	Dclk2	Hist2h3b	Plaur	Mbp	Ptpn13	Gm26801	Grxcr2
Slc7a3	Dcdc2a	Htr7	Scn1b	Gm10638	1810059H22Rik	Spink2	Gm8801	Adgrd1	Hpca
Rxrg	Avpr1a	Unc80	Chst2	Mgat4b	Slc16a12	AI504432	Kdelr2	Scin	Mrap
2310002L13Rik	Fas	1700066J24Rik	Pcp4	Fam132a	Plek2	Zfp521	Snhg1	Cd28	Mapkapk3
Trpm8	Gm45441	Cdca7l	Endod1	Insm2	Hal	Hpca	Tgm2	Pltp	Plcd4
Gm7534	Ntn5	Rimbp2	Fgfr1	Adam1b	Cd82	Fbp2	Snhg8	AI504432	Kcnk2
Ly6c2	Prr18	Ntm	Fgf9	3110047P20Rik	Acbd7	AW551984	Sh3pxd2a	Ccdc89	Scube1
Tmem100	Car8	Rasgrf2	Tmem229b	Scg3	Slc52a3	Spinlw1	Slc41a1	1700030N03Rik	Efhd1
Nxn	Zcchc12	Sv2b	St3gal5	Adrbk1	Fam83d	Cckar	Junb	Fam84b	Kcnn2
Trpv1	Doc2b	Cyp7b1	Fam57b	Lpar3	Carhsp1	Lrrc10b	Enpp1	Chrna4	Nr1d1
Tmem176b	Kit	Adra1b	Scn8a	Flot2	Phlda2	P2ry1	Pcdh18	Fam19a4	9630001P10Rik
Pde1a	Tlr4	Rnase10	Syt2	Dcxr	Mab21l1	Rprm	Nab1	Lrrc10b	Coch
Tmem8c	Timeless	Adcy10	Luzp1	Rfc5	4930470G03Rik	Cdh9	Plekhg3	Nmu	Fam184b
AI427809	Smpd5	Iglon5	Pcdh7	Tusc5	RP23-212M11.1	Smyd1	Nudt9	Npm2	Rgs16
Esr2	Chrnb4	Nlgn1	Apbb2	Rgs4	Kcnk12	Pmp22	Sepp1	Dgkk	Fam65b
1300017J02Rik	Sstr2	Hmga1	Enah	Appl2	Klhl5	Kcnd3	Iqgap1	Nxph3	Mt2
Kit	Icam2	Snord116l1-loc1	Nefh	Cd24a	Gna14	2310081J21Rik_loc1	Ifitm2	Gm11351	Kcnj9
Zfp536	Slc26a5	Atp1b4	Meis2	Mrgprd	9130204L05Rik	Fxyd2	Arpp21	Col6a5	Dab1
Ly6e	Stum	Chrm2	Pak1	Rcan3	Insm2	Wnt11	Gatsl3	Slc30a2	Akap5
Pla2g4c	Gpsm3	Rad51ap2	Nrp2	Mpzl3	Ptgdr	Slc24a4	Adm	Uba1y	Nkx6-2
Arhgap15	Igfbpl1	Syt12	Faim2	Eml1	Trac	Nmur1	Ier2	Adgre5	Col4a4
Mst1r	Grin2d	D630039A03Rik	Thy1	Ebf3	Ppm1n	Snca	S1pr2	Rpl36-ps3	Dapl1
Gabrd	Rnase4	Aifm3	Pbx1	Rnf125	Gm26632	C1ql4	Psmb9	Gm38293	Fgf11
Kcnmb2	Tmem30b	Hhatl	Vamp1	Sema4d	Tmem45b	Prss23	Fcgrt	Flnc	Sqrdl
Fam70b	Ahrr	9030425E11Rik	Fbxo2	Hyi	Serping1	Ntsr1	Fam71a	Capn3	Gucy2c
Fgf23	Tmem173	Slmo1	Lmo4	Per2	Ggta1	Rsu1	Gngt2	Card11	Rasl11a
Tmem176a	6330403K07Rik	S100b	Pnkd	Calcb	Nupr1	Mmp17	Beta-s	Nxpe2	Sema4g
Zeb2	Ctcflos	Slitrk3	Camk1d	D630041G03Rik	Nrn1l	Kcnj6	Per1	Oas1a	Elmod1
Ntrk1	Bex1	Olfr1408	Sv2b	Syt7	Cmtm8	Synpo2	Pkdcc	Aadat	5930412G12Rik
Kcnk2	Rasip1	Cstad	Tuba4a	Folr1	Chrna6	Iqsec2	Gcnt1	Pld4	Wnt7a
Ptprv	Pde4c	Cux2	Fxyd7	Pcdhb4	Hs3st3a1	Chd5	A730011L01Rik	Selenov	Gabrd
Scg2	Acaa1b	Fam84a	Megf9	Insm1	Trpc6	Rarres1	Klf4	Iqcg	Ntm
Irf6	Ctbp2	Snord116l1-loc3	Ntrk3	Ttc13	9230116N13Rik	Kcnn3	Snhg9	Gm20488	Gabrr2
Cdkn1c	Helz2	Cdcp2	Cabp7	Rbm43	Rpp25	Ube1y1_loc2	Man2b2	Epb42	Ociad2
Celf4	Tmem176a	6720483E21Rik	Elmo1	Fam123c	Rab27b	S100a9	Cyp2j9	Ctsw	Racgap1
Htr3a	Col6a2	Ptgfr	Aldh1a1	Ids	Serinc2		Tmed2	Gnb3	6430573F11Rik
Serpinb1b	Rho	Hus1b	Rapgef4	Tpd52	Ifit2		Dnajb1	Gm15747	Aldh1a2
Accn3	Il17ra	Olfm2	Kank4	Prkch	Plcb3		Tspan33	Gpr151	Olfm3
Serpinb1a	Serpinb8	Mcf2	Tmem56	Rab40c	Cyp2j12		Pabpc1	Gm43536	Abcc9
Fxyd7	Kif26a	Grid2	Sparcl1	Dock11	1810064F22Rik		Siva1	Olfr287	Gm20508
6030408B16Rik	Mst1r	Nphs1as	Vsnl1	Fam117b	Serpina11		Gm10069	Tmem27	Gm42730
Gap43	Crabp1	A630023A22Rik	Serpinb1a	Lrrc3	Gbx1		Dnahc10	Dnd1	Asb11
Smpd3	Casp1	Lpar2	Lgmn	Syt4	Hmox1		Gch1	Mfsd7c	Kcnj4
2010110P09Rik	Gpr68	Fam170a	Lynx1	Prmt8	Platr4		Rps24	Aldoart2	Etfbkmt
Cplx2	Gdpd2	Snord116-loc8	Asic3	Dph2	Speer4cos		B3gnt9-ps	Mmp17	Mypn
Gstm2	Ccdc114	Dlx3	Nefm	Gtsf1	Patl2		B4galt1	Gm26894	Duox2
Ngef	Calhm2	Tnfrsf4	Kitl	Kcnc2	Ms4a3		Rps13	Mlph	Rasd2
Fam19a1	Ppfibp2	r-(GGGAGA)n	Parva	Accn1	Zcchc16		Lrp8	Grb7	Rhod
Gng8	Marcksl1	Lynx1	Rell2	Cacna2d1	Smim5		Gm9846	Grhl2	Trem2
H2-M11	Gm17088	Cacng3	Myh10	Lass4	Gm15402		Rcn3	Slc17a8	B3gnt2
Pcp4l1	Cmklr1	Chad	Tagln3	Arhgap28	Gm15169		H2-Q8	Sctr	Ephb4
Prokr2	Fxyd5	Gm53	Glrb	Tmem79	Pm20d1		Tmc3	Pou4f2	Cdkl4
Sema5a	6030408B16Rik	Thrsp	Camk2g	Arhgap26	Gm45599		Mup8	Sele	Gm14540
Cdhr1	Gm28981	Cryba2	Stk39	Apba1	Stom		Ccdc61	Hcrtr2	Clcf1
Prkcb	Stk26	Pak6	Hspb1	Plxnc1	Rspo2		Haus7	Smyd1	Mmp11
Thy1	Osr2	Arsg	Kcnq3	Fam189b	Plxnc1		Phc1	Cd4	Zbed3
Ngfr	3425401B19Rik	Fgf14	6430548M08Rik	Syt6	Ly86		Dlg4	Ccr6	Slc9a2
Resp18	Acy3	Mmp9	Nat8l	Prkcq	Gm16976		Cd3d	Tbx21	A230087F16Rik
Bet3l	Foxo6	Magea6	Bcl2	Scn10a	Nt5e		Slc25a37	Gm14342	Necab2
S100a16	Slamf9	Scn1b	Fbxo31	Prr16	Gnb4		Greb1	Mfap4	Asic1
Gm5	Emp3	Pax6	Nrcam	Htr4	Mlc1		Slc1a5	Foxq1	Igdcc4
Bmpr1b	Cnih2	Ogdhl	Slc38a2	Snx8	Cd55b		Prosc	Rbp7	Ppp1r1b
Capn5	Gbp3	Car3	Nek7	Mal2	Htr4		Arl4a	Tinagl1	Flrt2
Efhd2	Ptger1	Bcat1	Onecut2	Ptprm	Slc22a18		Smagp	Mcoln2	Dlx3
6530418L21Rik	Steap3	Stxbp5l	Abhd12	Gnal	Mal2		Rpl35	Gm37885	Col10a1
Abcg2	Lst1	Aldoc	Gfra1	Cdnf	Dcx		Eftud1	Ccl1	Cdk18
Fgf12	Bcl11a	Csmd3	Htra1	Gm14446	Grik1		Tgfa	Gm12454	Ramp1
Nmb	Irf6	Hgf	Man1a2	Fbxo9	Zdhhc12		Ptn	Ighg2c	Fam163b
Hopx	Gpr149	Robo1	Ackr1	Scn11a	Kcnmb1		Bc1	Olfr1250	Pde8b
Ndp	Adcy7	Sphk1	Gas6	Rab27b	Pcsk9		Zkscan1	Rpl21-ps4	Cacna1g
Ppp3ca	Ctxn1	Rasgrf1	Lrrc49	Hdac4	Fzd5		Chaf1b	Ppl	Angptl2
Cgnl1	Wnt3	B230312C02Rik	Otud7b	Socs7	Tnfaip8		Adck2	Hp	Dyrk3
Ptgir	Gm15261	Fam164c	Vwa7	Boc	Prex1		Ntrk2	Fam122b	Zfp750
Parva	Epsti1	Lrrc6	Pappa	Rasgef1a	Trim25		Slc43a1	1700003G18Rik	Sowahb
Nptx1	Timp1	F9	2023-09-11	Qtrtd1	Klf5		Timp3	Gm14066	Abcc6
Pak1ip1	S1pr3	Rpgrip1	Nptx1	40977	Dynlt1c		Plscr4	Tnfaip8l3	Cpne9
Dclk1	Cdhr1	Apof	Tesc	Tcerg1l	Gm11714		mt-Tg	Rasal3	Cx3cl1
Pou4f3	Plxdc1	Fam71f2	Sema5a	Nsg2	P2rx3		Pde4b	1500009L16Rik	Impa2
	Arsj	Slc12a3	Dbi	Trpc3	Ctxn3		Rab34	Celf3	Gpr83
	Slc8a2	Gm9524	Arap2	Zfp951	Tmem158		Hspa12b	Rbpms	Nrsn2
	Celsr1	Pnlip	Hcn1	Gnai3	Tmem79		Ramp2	Tex22	Gm11273
	Il25	Scn1a	Ablim2	1110012J17Rik	Ptrh1		Pkd1	Ocln	Fndc5
	Gm45338	Scgb1c1	Nefl	Icmt	Tmem106a		Bach1	Iqgap3	Ppargc1b
	Myrf	Fras1	Pcsk1	Vamp2	Serinc4		Gypa	Rgs5	Fzd7
	Kcnk3	Bpifa5	Strbp	Pitpnc1	Slamf7		Itsn1	Ptpru	Gfpt2
	Gstm1	Cntnap2	Plbd2	Adcy5	1700011I03Rik		Usp24	A930001C03Rik	Sox3
	Ddr2	Ibsp	Cpne6	Fam177a-loc2	Far2		Ptprb	Ttc22	Tmem136
	Aif1	Lgr6	1110008P14Rik	Prph	Fam150b		Scarb1	Psd4	Rarres1
	4930502E18Rik	Rad54l	Plpp1	Fam167a	Rgs14		Rbmx	Pcdhgb1	Ap5b1
	Fscn1	1600029D21Rik	Stbd1	Ccdc109b	Slc4a11		Hipk1	Crybg3	Epor
	Podxl	Ripply2	Tacc1	4930506M07Rik	Gm42810		Fam26e	Pde1b	C2
	Sft2d2	Sh3gl2	Ngfr	Rgs10	Gm28523		Pigm	Dnajc22	Rasgrf1
	Lsp1	A730020M07Rik	Lgi3	Cadm1	Tmem51os1		Phf20l1	Th	Cspg5
	Npas1	Vamp1	Arhgap35	Slc25a38	Gm45708		Zfp704	Gm45351	Gm44875
	Abcc4	Tctex1d1	Stard10	Thap2	Irak3		Baz1b	Cd34	Fzd10
	Pnp	Lgi3	Usp32	Nog	Fendrr		Gm5148	Nkd2	Fmod
	Smim3	Ryr2	Jun	Ddx28	Adam8		Cst3	Icosl	Hmx1
	Iglc1	Vrk2	Btbd9	Syt5	Gm16364		1110034B05Rik	Gdf10	Ccl8
	Rgag4	Sema6c	Slitrk1	Acly	9130008F23Rik		Rps18	Cyp2j13	Sipa1l2
	Ndnf	AV051173	Psme4	AI646023	Fam43a		Mt1	Fst	Relt
	Chrnb3	Glis3	Eif4g3	Fam123a	Krt27		Emx2	Dkkl1	Trim63
	Islr2	A530058N18Rik	Pcolce2	Narg2	Ccdc68		5730480H06Rik	D030047H15Rik	Ebf2
	Ttll8	Thy1	Arhgef4	Parp12	Hs6st2		Phlda3	Prrt4	G630064G18Rik
	Prokr2	Awat2	Fcgrt	Snhg7	Camk2a		LOC547349	1600029O15Rik	Sptb
	Gm12829	B230206H07Rik	Tmem47	Kcnk13	E330023G01Rik		Pml	Elovl2	Susd5
	Npy2r	Myl6b	Eea1	Creb3l2	Ppp1r1a		Snta1	Gm15927	Ggt1
	Ang	Slc25a13	Golim4	Pirt	Mboat1		Styx	Pou2af1	Foxp2
	Klhdc8a	Galntl6	Lhfpl4	Mlf1	Kcnt1		Irf2bp2	Cckar	Tenm1
	Insrr	Plin4	Irs2	Trpc5	Syt5		Zfp384	Plac8	Gngt2
	Cbr3	Smr2	Jak1	Plcxd3	Bag2		H47	Bhlha9	Dll1
	Camp	Hoxb8	Cds1	2410075B13Rik	Prkcd		Cdc42se2	Krt25	Angpt4
	Kl	Clec2e	Fbln7	Magi1	Cd44		Phf14	Fbp2	Nkd1
	Bst2	A930001C03Rik	Timp2	4931440F15Rik	Nectin1		Adipor2	Klhl40	Grm2
	Pros1	Hspb7	Clec2l	Dusp26	Dnajc5b		Taf15	Hrh3	Gm16555
	Asgr1	BC021767	Sh3gl2	1600021P15Rik	Dgkg		Mcm4	Gm11549	Sema3f
	Psmb8	Olfr295	Dclk1	Slc15a4	Gm28411		Krt75	Prss23	Xirp2
	2310043O21Rik	Serpinb9e	Nudt7	D930015E06Rik	1700024P16Rik		Hbegf	Ppp1r3b	St3gal1
	Stc1	Pappa	Ndfip2	Asap1	Gm29044		Mad1l1	Adrb1	2023-09-04
	Bcl11b	Kcnc3	Slc44a1	Mir24-2	Moxd1		Rnf126	Mrgpra6	Neurod1
	Tmem100	Sgk1	Sacm1l	Nav1	Srms		Bmp4	2810408I11Rik	Nmrk1
	Vsig2	Gm2022	Ckb	AW555464	Gm20535		Rnf149	Pirb	Dlx1
	Mad2l2	Slc18a1	Large1	Cacnb3	Acss2os		H2-D1	Cep55	Plekhg4
	Itpripl2	Tnni1	Scn4b	Slc35a3	Flrt3		Dhfr	Gm8773	Penk
	Klk10	Snord116l2-loc5	Rasl10b	Uap1l1	Sh2d4a		Mdn1	Cracr2b	Cabp4
	Zmat4	Impa2	Plxna2	Zdhhc12	Cav1		Nampt	Gimap3	Rnd1
	Car12	Aard	Bmpr2	Rinl	Ifi27l2a		Malat1	5730508B09Rik	C030037D09Rik
	Ift122	Myh15	Ahnak2	Smn1	Itgb7		Hebp1	Jph2	Dok7
	Draxin	Podxl2	Ank1	Fgf13	Mical1		Aebp2	Gm44071	Evpl
	Litaf	Accn2	Fbxw11	Rai14	Acpp		Slc24a6	4932435O22Rik	Scn5a
	Slc7a3	Clrn1	Epb41l3	Ctxn1	Phldb3		Fscn1	Spink2	Rasgef1b
	Gm15929	Ccbe1	Kdm7a	Gm8773	9430021M05Rik		Defb35	Bok	Fos
	Dnmt3b	Trim42	Pcp4l1	4930592A05Rik	Kcnk13		Hba-a2-loc1	Rxfp3	Dtx4
	Cmtm3	1500012K07Rik	Chga	Dedd2	Kcnip2		Zfp280d	Fxyd6	Rnf144b
	Tmem176b	Epha6	Tnfrsf21	Mink1	Scn11a		Ctsk	Gm45529	Il17re
	Btg2	Unc5c	Pcdh9	BC057022	Cd55		Myl12a	Slc10a2	Ccsap
	Arhgap15	Grm4	Map1b	Ttpal	Tmem233		Blvrb	Plppr3	Grin3a
	Hsd17b14	Pik3r5	Zfand5	Smc5	Mylpf		Rassf9	A130051J06Rik	Lrrc3b
	Ccl2	Card6	Vps41	Ret	Slc2a4		Aldh7a1	Gm20655	Naf1
	Agpat2	Snord116-loc4	Aak1	Rarg	Frzb		Bcl9l	Myrfl	Gm14033
	Ehd2	Pcp4	Wdr7	Slc8a2	Gm26647		Trak2	P2ry1	Ucp3
	Gch1	LOC433374	Mbnl1	Prrg4	Fam188b2-ps		Gng5	Cd22	Lppos
	Rsad2	Clec18a	Lims1	4930447N08Rik	Gpnmb		Hoxa11	Sdk2	Gm29054
	Rspo1	2900002K06Rik	Glul	C730036E19Rik	Gm43735		Zfp595	Pcdhb5	Pde6a
	Traf3ip3	1700024P03Rik	Rps6kb1	Sh2d5	Lbh		Rcn1	Grhl3	Tmem72
	5930422O12Rik	Zfp831	Ube2k	Spsb3	Ets1		H2-T3	As3mt	Tnfrsf1a
	Tac1	Olfr1280	Ttc39b	Msc	Gbp9		Fam160b2	Plk2	Homer3
	H2-DMb1	B020014A21Rik	Fto	Slc25a43	Gm15713		Pkib	Redrum	A930017K11Rik
	Lrrk1	9330117O12	Clint1	Scn9a	C230034O21Rik		Zcchc6	9330111N05Rik	B3galt1
	Tgfbr1	Gipr	Atp1b1	Rpp25	Actn1		Lce1h	Gabra3	Igsf21
	Atp2a3	Ceacam18	Clasp1	Dnahc7a	Gm14340		Lgi4	Myo1a	Xlr4b
	Marveld1	2410004A20Rik	Arl3	Sectm1b	Ifit1bl1		Wsb1	A730082K24Rik	Slc12a7
	Scgn	Slfn8	Cd2ap	Gm10509	Clca3a1		Zbtb33	A730011C13Rik	Lrrc75aos1
	Tspan6	Pea15b	Rnf13	Uhrf1bp1l	Chit1		Pcsk5	3110001I22Rik	Rgs12
	Ccrl2	Hormad2	Aatk	Itgb7	Lypd6		Spata2	Gm20518	Gm26710
	Stac	Cav3	Kcna2	Sgcd	Barx2		Srm	Gm28085	Cyp2d22
	Pou4f3	Stxbp6	Slc24a2	Saal1	Dok1		Fam108b	Pax2	Gm15551
	Trim34a	2210411K11Rik	Ptgfr	Tada1	Abat		Hba-a2-loc2	Tmod4	Cidea
	Lax1	Nsun7	Nfic	Acpp	Mlip		mt-Nd4	1110020A21Rik	Gm19938
	Kcnh3	A930001A20Rik	Brinp1	Wbscr17	Filip1		Dct	Trim50	Gm11592
	Sh3gl3	Pcdhb16	Phactr2	Ccdc147	4921539H07Rik		Slco1a4	Morc1	Slc7a8
	Adamts2	Bpifb1	Atp2a2	Runx1	Galnt6		Vim	Depdc7	Trim59
	BC037032	Gm3264-loc1	Sytl2	Zfp442	Ccr1		Zfp236	RP23-451B4.2	Nim1k
	Serpina3n	Slitrk6	Fam81a	Bcl7c	C630028M04Rik		Rsad2	Cdkn1a	Atp1b2
	Nrsn1	Fbxo10	Fam49b	Prkd1	Xylt2		Pgm1	Gm37867	Tsx
	C1qtnf1	Omg	Scrt1	Mrgpra2b	Tmsb15l		Pla2g4b	Pnma3	Il2rb
	Wfikkn2	Fcgr4	Emb	Ctnna2	Fgf2os		Hand2	Efnb1	Fgr
	Gria1	Klrg2	Gbf1	Avil	Cd24a		Mdk	Dapk2	Gm6288
	Spin2c	Slc2a13	Cask	Npcd	Chn1os3		Myo1h	Chdh	Mpp3
	Fcmr	Phyhipl	Adam22	Intu	Ifih1		D8Ertd82e	Wbscr25	Samd9l
	OR4P4	Oc90	Slmap	Tnfsf13b	Fmo5		Sult5a1	6530403H02Rik	Ppp4r4
	Igfbp5	Wnt7a	Mtmr6	Spata2l	Gpc3		mt-Rnr1	Samsn1	Piga
	AI427809	Snord116l1-loc9	Cfl2	Cdkl2	Hoxb3		Clk1	Slpi	Slc6a19
	Hist1h1e	1700003M07Rik	Ubr3	Rcor3	Chst14		E2f4	Colec11	Kalrn
	Npy1r	Wfdc6a	Ralgapa1	Ube2ql1	Clec4a2		Rere	Epb41l4a	Serhl
	Irak4	Reg3b	Agpat3	Pofut1	Ifit1		Tspo2	Fancd2	Dusp1
	Gm17750	4921507L20Rik	Agl	Serinc2	Cd163		Lce3f	Slc16a3	Prg4
	3830403N18Rik	Pcdhgb7	mt-Atp6	Rps6ka2	Pkdrej		Krt6a	Slco4a1	Kcnc1
	Celf4	40969	Snap25	Hs6st2	Tstd1		Stt3a	Pigr	Hr
	2810468N07Rik	Itgb6	Nptn	Pgm2l1	Shkbp1		0610039K10Rik	Gm21897	Gm30731
	Megf6	Fxyd7	Ptprn	Dos	Ak4		Snora52	D130020L05Rik	Fes
	Slc5a7	Lgi2	Dcaf8	Fez1	Ifit3		D630042F21Rik	Mmp12	A530083I20Rik
	Ifi35	Styk1	Ankrd17	Fbxo5	Lpcat3		Ccl5	Rgs9bp	Sptbn2
	Sgk2	Nefh	Fermt2	Pag1	Maff		Rnf5	Bves	A430057M04Rik
	Stmn4	Bglap2	Ankrd29	1700047I17Rik2-loc2	Gm20517		Fos	Aoc2	Susd4
	1810010H24Rik	Slc17a7	Cox5a	Slc36a1	4833411C07Rik		Ppox	Tox3	P3h4
